# Spindle scaling promotes adaptation to polyploidy

**DOI:** 10.64898/2026.08.17.745319

**Authors:** Gabriel Cavin, Cordell Clark, Liliana Piñeros, Donggeon Woo, Taejoon Kwon, Rebecca Heald

## Abstract

How the cell division machinery adapts to increases in genome copy number (ploidy) remains an open question with implications for evolution and cancer. Using *Xenopus* egg extracts and species spanning 2N to 12N ploidy, we found that stepwise increases in ploidy drove spindle multipolarity, accompanied by larger spindles, increased microtubule density, and differential scaling of spindle assembly factor localization. In contrast, extracts from the dodecaploid species *Xenopus longipes* supported robust bipolar spindle assembly at all ploidies. Engineering *X. laevis* extracts to mimic *X. longipes* by modulating microtubule regulators frequently overexpressed in cancer, or confining spindles inside small droplets, decreased spindle length and significantly rescued bipolarity. Thus, tuning spindle microtubule dynamics and architecture enables adaptation to increased chromosome number across acute and evolutionary timescales.
