## Supplemental Table 1 for "Spindle scaling promotes adaptation to polyploidy"

### Sheet: Spindle morphometrics
Extract Type	Nuclei Type	Spindle Length	Spindle Width	Spindle Volume	Aspect Ratio	Pole-to-Equator Ratio	Meta Plate Width	Chromo Volume	Congression Ratio	Total n for this condition
tropicalis extract	trop 1n nuclei (0.5x)	24.1 ± 2.1 µm	12.6 ± 2.0 µm	1192 ± 238 µm3	0.52 ± 0.07	0.25 ± 0.03	12.6 ± 2.0 µm	83.9 ± 15.5 µm3	0.22 ± 0.05	86
	trop 2n nuclei (1x)	27.1 ± 2.2 µm	15.4 ± 1.8 µm	2008 ± 446 µm3	0.57 ± 0.06	0.23 ± 0.03	15.4 ± 1.9 µm	132.1 ± 23.6 µm3	0.23 ± 0.05	328
	laevis 2n nuclei (1x)	27.6 ± 1.8 µm	15.8 ± 1.8 µm	2030 ± 408 µm3	0.57 ± 0.06	0.24 ± 0.04	15.7 ± 1.8 µm	132.3 ± 20.9 µm3	0.23 ± 0.04	136
	trop 3n nuclei (1.5x)	29.1 ± 2.5 µm	16.9 ± 2.0 µm	2424 ± 510 µm3	0.58 ± 0.05	0.25 ± 0.05	17 ± 2.0 µm	204.4 ± 25.2 µm3	0.24 ± 0.05	74
	laevis 4n nuclei (2x)	31.7 ± 2.2 µm	18.2 ± 1.6 µm	2874 ± 577 µm3	0.57 ± 0.04	0.21 ± 0.03	17.9 ± 1.9 µm	248.8 ± 35.1 µm3	0.18 ± 0.03	56
	laevis 6n nuclei (3x)	31.9 ± 2.2 µm	20.2 ± 2.1 µm	3779 ± 519 µm3	0.63 ± 0.06	0.23 ± 0.04	18.3 ± 2.1 µm	333.7 ± 32.5 µm3	0.23 ± 0.05	97
	longipes 12n nuclei (6x)	42.2 ± 3.1 µm	25.9 ± 3.6 µm	6640 ± 1232 µm3	0.61 ± 0.06	0.33 ± 0.06	25.9 ± 3.5 µm	603.2 ± 55.6 µm3	0.22 ± 0.04	56
borealis extract	laevis 2n nuclei (0.5x)	31.9 ± 3.8 µm	15.0 ± 1.9 µm	1801 ± 418 µm3	0.47 ± 0.05	0.30 ± 0.04	15.7 ± 2.4 µm	160.2 ± 26.0 µm3	0.26 ± 0.06	187
	boreal 4n nuclei (1x)	36.5 ± 2.6 µm	17.3 ± 2.2 µm	2814 ± 633 µm3	0.47 ± 0.05	0.24 ± 0.03	17.5 ± 2.3 µm	255.7 ± 33.3 µm3	0.21 ± 0.05	288
	laevis 6n nuclei (1.5x)	37.2 ± 3.8 µm	21.6 ± 2.2 µm	3164 ± 524 µm3	0.55 ± 0.07	0.27 ± 0.05	21.2 ± 3.0 µm	344.1 ± 43.4 µm3	0.26 ± 0.06	133
	longipes 12n nuclei (3x)	44.0 ± 2.4 µm	27.1 ± 3.5 µm	5340 ± 897 µm3	0.62 ± 0.09	0.25 ± 0.04	27.1 ± 3.4 µm	542.8 ± 48.5 µm3	0.27 ± 0.04	67
laevis extract	laevis 2n nuclei (0.5x)	39.1 ± 2.9 µm	21.5 ± 3.1 µm	3680 ± 651 µm3	0.55 ± 0.07	0.23 ± 0.03	21.3 ± 3.0 µm	133.9 ± 22.7 µm3	0.24 ± 0.05	117
	boreal 4n nuclei (1x)	38.7 ± 2.2 µm	20.2 ± 2.2 µm	3661 ± 632 µm3	0.52 ± 0.05	0.22 ± 0.03	19.7 ± 2.4 µm	247.2 ± 32.0 µm3	0.16 ± 0.02	179
	laevis 4n nuclei (1x)	40.2 ± 2.3 µm	20.4 ± 2.3 µm	3565 ± 706 µm3	0.51 ± 0.05	0.22 ± 0.03	20.3 ± 2.3 µm	243.4 ± 34.5 µm3	0.18 ± 0.04	238
	laevis 6n nuclei (1.5x)	42.4 ± 2.7 µm	24.3 ± 3.1 µm	4818 ± 935 µm3	0.57 ± 0.07	0.23 ± 0.03	24.3 ± 3.1 µm	320.5 ± 34.2 µm3	0.26 ± 0.05	138
	longipes 12n nuclei (3x)	48.3 ± 3.2 µm	31.0 ± 2.7 µm	7131 ± 1130 µm3	0.65 ± 0.07	0.32 ± 0.09	30.7 ± 2.7 µm	555.0 ± 56.4 µm3	0.19 ± 0.04	70
longipes extract	trop 2n nuclei (0.17x)	25.9 ± 1.8 µm	15.4 ± 1.5 µm	1456 ± 235 µm3	0.60 ± 0.07	0.18 ± 0.02	15.8 ± 1.4 µm	136.9 ± 24.7 µm3	0.26 ± 0.05	134
	laevis 4n nuclei (0.33x)	27.1 ± 1.4 µm	17.9 ± 1.6 µm	1953 ± 363 µm3	0.66 ± 0.06	0.20 ± 0.02	18.1 ± 1.7 µm	219.1 ± 22.3 µm3	0.25 ± 0.04	139
	laevis 6n nuclei (0.5x)	29.3 ± 2.7 µm	20.0 ± 2.0 µm	2541 ± 370 µm3	0.68 ± 0.05	0.20 ± 0.02	20.3 ± 2.0 µm	334.1 ± 27.9 µm3	0.26 ± 0.03	261
	longipes 12n nuclei (1x)	34.8 ± 2.1 µm	22.8 ± 2.4 µm	5192 ± 1141 µm3	0.66 ± 0.07	0.25 ± 0.03	23.0 ± 2.3 µm	552.3 ± 61.1 µm3	0.26 ± 0.05	237

### Sheet: Spindle Bipolarity
Extract Type	Nuclei Type	Percent Bipolarity	Total n for this condition
tropicalis extract	trop 1n nuclei (0.5x)	84.0 ± 3.4 %	102
	trop 2n nuclei (1x)	82.6 ± 5.4 %	452
	laevis 2n nuclei (1x)	79.7 ± 8.8 %	216
	trop 3n nuclei (1.5x)	52.8 ± 2.1 %	187
	laevis 4n nuclei (2x)	46.7 ± 11.3 %	136
	laevis 6n nuclei (3x)	44.0 ± 11.8 %	229
	longipes 12n nuclei (6x)	28.8 ± 9.3 %	211
borealis extract	laevis 2n nuclei (0.5x)	84.0 ± 5.0 %	230
	boreal 4n nuclei (1x)	82.6 ± 4.3 %	312
	laevis 6n nuclei (1.5x)	70.2 ± 3.0 %	171
	longipes 12n nuclei (3x)	40.5 ± 14.0 %	169
laevis extract	laevis 2n nuclei (0.5x)	81.9 ± 1.3 %	143
	boreal 4n nuclei (1x)	82.1 ± 3.9 %	224
	laevis 4n nuclei (1x)	82.5 ± 5.7 %	292
	laevis 4n nuclei (1x) - BUFFER	79.2 ± 6.0 %	106
	laevis 4n nuclei (1x) - MODIFIED	75.8 ± 7.1 %	95
	laevis 6n nuclei (1.5x)	59.7 ± 10.1 %	266
	laevis 6n nuclei (1.5x) - BUFFER	44.1 ± 2.4 %	144
	laevis 6n nuclei (1.5x) - MODIFIED	61.4 ± 6.2 %	92
	longipes 12n nuclei (3x)	39.3 ± 17.6 %	168
	longipes 12n nuclei (3x) - BUFFER	28.7 ± 0.9 %	169
	longipes 12n nuclei (3x) - MODIFIED	51.5 ± 2.6 %	123
longipes extract	trop 2n nuclei (0.17x)	65.5 ± 6.2 %	327
	laevis 4n nuclei (0.33x)	77.4.0 ± 5.1 %	166
	laevis 6n nuclei (0.5x)	76.1 ± 7.4 %	317
	longipes 12n nuclei (1x)	75.9 ± 8.0 %	339

### Sheet: Total spindles analyzed
Extract Type	Nuclei Type	n (mismatched squashes)	n (MAP IF spindowns)	n (spindle assembly droplets)	n (nuclei concentration alteration)	n (RanGTP gradient droplets)		Total n for this condition	Total n for each extract type
tropicalis extract	trop 1n nuclei (0.5x)	102	N/A	N/A	N/A	N/A		102	4572
	trop 2n nuclei (1x)	452	500	81	N/A	157		1190
	laevis 2n nuclei (1x)	216	N/A	N/A	N/A	N/A		216
	trop 3n nuclei (1.5x)	187	N/A	N/A	N/A	N/A		187
	laevis 4n nuclei (2x)	136	554	82	N/A	163		935
	laevis 6n nuclei (3x)	229	472	77	N/A	150		928
	longipes 12n nuclei (6x)	211	455	95	N/A	253		1014
borealis extract	laevis 2n nuclei (0.5x)	230	N/A	N/A	N/A	N/A		230	882
	boreal 4n nuclei (1x)	312	N/A	N/A	N/A	N/A		312
	laevis 6n nuclei (1.5x)	171	N/A	N/A	N/A	N/A		171
	longipes 12n nuclei (3x)	169	N/A	N/A	N/A	N/A		169
laevis extract	laevis 2n nuclei (0.5x)	143	N/A	N/A	N/A	N/A		143	4649
	boreal 4n nuclei (1x)	224	N/A	N/A	N/A	N/A		224
	laevis 4n nuclei (1x)	292	531	90	491	153		1557
	laevis 4n nuclei (1x) - BUFFER	106	N/A	13	N/A	N/A		119
	laevis 4n nuclei (1x) - MODIFIED	95	N/A	24	N/A	N/A		119
	laevis 6n nuclei (1.5x)	266	501	70	N/A	160		997
	laevis 6n nuclei (1.5x) - BUFFER	144	N/A	28	N/A	N/A		172
	laevis 6n nuclei (1.5x) - MODIFIED	92	N/A	45	N/A	N/A		137
	longipes 12n nuclei (3x)	168	450	47	N/A	169		834
	longipes 12n nuclei (3x) - BUFFER	169	N/A	25	N/A	N/A		194
	longipes 12n nuclei (3x) - MODIFIED	123	N/A	30	N/A	N/A		153
longipes extract	trop 2n nuclei (0.17x)	327	N/A	N/A	N/A	N/A		327	1906
	laevis 4n nuclei (0.33x)	166	N/A	N/A	N/A	N/A		166
	laevis 6n nuclei (0.5x)	317	N/A	N/A	N/A	N/A		317
	longipes 12n nuclei (1x)	339	561	33	N/A	163		1096
Full number of spindles analyzed in this study:								12009
